# Phylogenomics supports the reinstatement of *Sinia* (Ochnaceae)

**DOI:** 10.64898/2026.08.24.746610

**Authors:** Tian-Wen Xiao, Xue-Jun Ge

## Abstract

*Sinia rhodoleuca*, the sole species of the monotypic genus *Sinia* (Ochnaceae), was previously transferred to *Sauvagesia* based mainly on morphological similarities. However, its phylogenetic position has remained unresolved because molecular data for the species were unavailable. Here, we generated genomic data for *Sinia rhodoleuca* and reconstructed its phylogenetic position within Sauvagesieae. Our phylogenomic analyses consistently recovered *Sinia rhodoleuca* as sister to *Indosinia*, whereas the Neotropical *Sauvagesia* formed a distantly related lineage, rendering *Sauvagesia* broadly circumscribed non-monophyletic. Comparative morphological evidence further supports the close relationship between *Sinia* and *Indosinia*, particularly in their closely parallel secondary veins, lacerate stipules, and prominent petaloid staminodes, while differences in floral characters support their recognition as distinct genera. We therefore reinstate *Sinia* as a distinct genus and provide a revised taxonomic treatment of *Sinia rhodoleuca*. Our study demonstrates how phylogenomic evidence can resolve long-standing taxonomic uncertainties and reveal evolutionary relationships obscured by morphological similarity.

**Main conclusion:** Phylogenomic evidence supports the reinstatement of *Sinia* as a distinct genus and reveals its sister relationship with *Indosinia*, refining generic boundaries in Sauvagesieae.
