## Supplementary material for "Phylogenomics supports the reinstatement of *Sinia* (Ochnaceae)": Table S1

### Sheet: Sheet1
SRA accession No.	Sample names
SRR10951298	Ochn_atro281
SRR10951299	Ochn_arbo280
SRR10951300	Ochn_andr277
SRR10951301	Ochn_afze269_MS
SRR10951302	Ochn_afze269
SRR10951303	Neck_serr267c
SRR10951304	Neck_serr267
SRR10951305	Medu_oppo264_MS
SRR10951306	Brac_foxw20
SRR10951307	Medu_oppo264
SRR10951308	Luxe_brac259_MS
SRR10951309	Luxe_brac259
SRR10951310	Luxe_cory252
SRR10951311	Luxe_mogo251
SRR10951312	Luxe_schw248
SRR10951313	Luxe_mogo240
SRR10951314	Luxe_glaz235
SRR10951315	Luxe_furn232
SRR10951316	Luxe_dici229
SRR10951317	Brac_forb19
SRR10951318	Luxe_dici227x
SRR10951319	Luxe_dama225
SRR10951320	Luxe_cili217
SRR10951321	Luxe_cili212
SRR10951322	Oura_stip787
SRR10951323	Oura_stey786
SRR10951324	Oura_spru782
SRR10951325	Oura_spec780
SRR10951326	Oura_sode767
SRR10951327	Oura_sipa766
SRR10951328	Oura_semi762
SRR10951329	Oura_sell761
SRR10951330	Camp_leco82
SRR10951331	Oura_scot755
SRR10951332	Oura_scho752
SRR10951333	Oura_scho751
SRR10951334	Oura_saul748
SRR10951335	Oura_sali746
SRR10951336	Oura_rupu744
SRR10951337	Oura_rubr741
SRR10951338	Oura_rori735
SRR10951339	Oura_ripa732_MS
SRR10951340	Oura_ripa732
SRR10951341	Camp_reti78
SRR10951342	Oura_rinc730
SRR10951343	Oura_rigi729
SRR10951344	Oura_revo726
SRR10951345	Oura_rora734
SRR10951346	Oura_ramo723
SRR10951347	Oura_pseu710
SRR10951348	Oura_pseu707
SRR10951349	Oura_poly705
SRR10951350	Oura_poly703
SRR10951351	Oura_poep700
SRR10951352	Camp_sulc58
SRR10951353	Blas_gemm10
SRR10951354	Oura_pend693
SRR10951355	Oura_pend689
SRR10951356	Oura_pate687
SRR10951357	Oura_parv685
SRR10951358	Oura_parv683
SRR10951359	Oura_para680
SRR10951360	Oura_papu679
SRR10951361	Oura_papi678
SRR10951362	Oura_orna674
SRR10951363	Oura_orbi671
SRR10951364	Camp_elon55_MS
SRR10951365	Oura_olig668
SRR10951366	Oura_occu665
SRR10951367	Oura_niti660
SRR10951368	Oura_nana654
SRR10951369	Oura_mult653
SRR10951370	Ochn_macr336
SRR10951371	Ochn_macr335
SRR10951372	Ochn_louv331
SRR10951373	Ochn_lept330
SRR10951374	Ochn_lati328
SRR10951375	Ochn_kirk326
SRR10951376	Ochn_kibb323
SRR10951377	Ochn_kata322
SRR10951378	Ochn_inte316
SRR10951379	Ochn_iner313
SRR10951380	Brac_palu28
SRR10951381	Ochn_hols307
SRR10951382	Ochn_glab303
SRR10951383	Ochn_gamb302
SRR10951384	Ochn_emar301
SRR10951385	Ochn_debe300
SRR10951386	Ochn_conf298
SRR10951387	Ochn_cinn296
SRR10951388	Ochn_cili293_MS
SRR10951389	Ochn_cili293
SRR10951390	Ochn_chir290
SRR10951391	Brac_made21
SRR10951392	Ochn_brac288
SRR10951393	Ochn_boiv287
SRR10951394	Sauv_musc895
SRR10951395	Rhyt_sple889
SRR10951396	Rhab_calo882
SRR10951397	Rhab_arno878
SRR10951398	Rhab_affi877d
SRR10951399	Poec_pumi869
SRR10951400	Peri_stey857
SRR10951401	Oura_bahi842_MS
SRR10951402	Oura_bahi842
SRR10951403	Oura_acic835
SRR10951404	Camp_sulc88
SRR10951405	Oura_yapa832
SRR10951406	Oura_verr820
SRR10951407	Oura_time812
SRR10951408	Oura_thyr811
SRR10951409	Oura_tate807
SRR10951410	Oura_tara806
SRR10951411	Oura_supe803_MS
SRR10951412	Oura_supe803
SRR10951413	Oura_sulc798
SRR10951414	Oura_suba795
SRR10951415	Camp_obtu86
SRR10951416	Oura_suav793
SRR10951417	Oura_stri790
SRR10951418	Cesp_spat113_MS
SRR10951419	Cesp_spat113
SRR10951420	Peri_umbe859
SRR10951421	Indo_calo184
SRR10951422	Camp_warn112
SRR10951423	Phil_auri862
SRR10951424	Quii_amaz875c
SRR10951425	Bonn_stri1084_MS
SRR10951426	Bonn_stri1084
SRR10951427	Wall_mult1082
SRR10951428	Tyle_spat1072
SRR10951429	Tyle_silv1070
SRR10951430	Aden_bica1063
SRR10951431	Tour_guia1058_MS
SRR10951432	Tour_guia1058
SRR10951433	Camp_voge111
SRR10951434	Brac_aren13
SRR10951435	Test_gabo1056_MS
SRR10951436	Test_gabo1056
SRR10951437	Schu_angu1051_MS
SRR10951438	Schu_angu1051
SRR10951439	Schu_henn1047_MS
SRR10951440	Schu_henn1047
SRR10951441	Sauv_elat987
SRR10951442	Sauv_niti980_MS
SRR10951443	Sauv_niti980
SRR10951444	Sauv_nudi979
SRR10951445	Camp_serr106
SRR10951446	Sauv_long978
SRR10951447	Sauv_imth977_MS
SRR10951448	Sauv_imth977
SRR10951449	Sauv_amoe976_MS
SRR10951450	Sauv_amoe976
SRR10951451	Sauv_ramo975_MS
SRR10951452	Sauv_ramo975
SRR10951453	Sauv_rora973_MS
SRR10951454	Sauv_rora973
SRR10951455	Sauv_guia972_MS
SRR10951456	Camp_serr105
SRR10951457	Sauv_guia972
SRR10951458	Sauv_line970
SRR10951459	Sauv_rubi969_MS
SRR10951460	Sauv_rubi969
SRR10951461	Sauv_glan968_MS
SRR10951462	Sauv_glan968
SRR10951463	Sauv_tene957
SRR10951464	Sauv_spre953_MS
SRR10951465	Sauv_spre953
SRR10951466	Sauv_setu949_MS
SRR10951467	Camp_sche96
SRR10951468	Sauv_setu949
SRR10951469	Sauv_semi946_MS
SRR10951470	Sauv_semi946
SRR10951471	Sauv_pora943_MS
SRR10951472	Sauv_pora943
SRR10951473	Sauv_rubr942_MS
SRR10951474	Sauv_rubr942
SRR10951475	Sauv_ribe941_MS
SRR10951476	Sauv_ribe941
SRR10951477	Sauv_paga933_MS
SRR10951478	Camp_sacl95
SRR10951479	Sauv_paga933
SRR10951480	Sauv_lanc929_MS
SRR10951481	Sauv_lanc929
SRR10951482	Sauv_erec907x_MS
SRR10951483	Sauv_erec907x
SRR10951484	Sauv_capi900
SRR10951485	Sauv_brow898c_MS
SRR10951486	Sauv_brow898c
SRR10951487	Sauv_alic898_MS
SRR10951488	Sauv_alic898
SRR10951489	Camp_reti93c
SRR10951490	Oura_humi579
SRR10951491	Oura_guil569
SRR10951492	Oura_gros558
SRR10951493	Camp_luta46
SRR10951494	Oura_gran554
SRR10951495	Oura_gill546
SRR10951496	Oura_giga542
SRR10951497	Oura_flor537
SRR10951498	Oura_ferr532
SRR10951499	Oura_fasc529
SRR10951500	Oura_evol528c
SRR10951501	Oura_erec522
SRR10951502	Oura_elon518
SRR10951503	Oura_elli516
SRR10951504	Camp_cong45
SRR10951505	Oura_disc508
SRR10951506	Oura_deca502
SRR10951507	Oura_cusp499
SRR10951508	Oura_curt497
SRR10951509	Oura_culm496
SRR10951510	Oura_cras492
SRR10951511	Oura_cras491
SRR10951512	Oura_conf490
SRR10951513	Oura_cocc488
SRR10951514	Oura_mexi648_MS
SRR10951515	Oura_mexi648
SRR10951516	Oura_meli644
SRR10951517	Oura_marg640
SRR10951518	Oura_maig638
SRR10951519	Camp_elon55
SRR10951520	Oura_madr635
SRR10951521	Oura_macr634
SRR10951522	Oura_macr633
SRR10951523	Oura_maas631
SRR10951524	Oura_luce626
SRR10951525	Oura_long623
SRR10951526	Oura_lito619
SRR10951527	Oura_scot616
SRR10951528	Oura_lent614
SRR10951529	Oura_lebl611
SRR10951530	Camp_dupa50
SRR10951531	Oura_laur608
SRR10951532	Oura_jama594
SRR10951533	Oura_isop591
SRR10951534	Oura_iqui589
SRR10951535	Oura_inun587
SRR10951536	Oura_impr586
SRR10951537	Oura_illi585
SRR10951538	Oura_clar486
SRR10951539	Camp_gabo44_MS
SRR10951540	Oura_chaf480c
SRR10951541	Oura_cern477
SRR10951542	Oura_cear471
SRR10951543	Oura_caud470
SRR10951544	Oura_cast465
SRR10951545	Oura_cass461
SRR10951546	Oura_card457
SRR10951547	Oura_cara456
SRR10951548	Oura_cand455
SRR10951549	Oura_blan446
SRR10951550	Camp_gabo44
SRR10951551	Oura_bipa445
SRR10951552	Oura_arti439
SRR10951553	Oura_arom438
SRR10951554	Oura_arbo436
SRR10951555	Oura_aqua434
SRR10951556	Oura_angu427
SRR10951557	Oura_ampl425
SRR10951558	Oura_alat424
SRR10951559	Oura_agro423
SRR10951560	Oura_hats421
SRR10951561	Camp_buko41_MS
SRR10951562	Luxe_angu204
SRR10951563	Loph_lanc203
SRR10951564	Loph_alat199
SRR10951565	Lacu_macr193_MS
SRR10951566	Lacu_macr193
SRR10951567	Kruk_dist186_MS
SRR10951568	Brac_aust16B
SRR10951569	Kruk_dist186
SRR10951570	Indo_calo183
SRR10951571	Indo_invo182
SRR10951572	Ider_axil179_MS
SRR10951573	Ider_axil179
SRR10951574	Godo_obov171_MS
SRR10951575	Godo_obov171
SRR10951576	Froe_diff167_MS
SRR10951577	Froe_diff167
SRR10951578	Fleu_feli163_MS
SRR10951579	Brac_aren15
SRR10951580	Fleu_feli163
SRR10951581	Euth_mino159
SRR10951582	Euth_leuc154
SRR10951583	Elva_tric146
SRR10951584	Elva_capi131
SRR10951585	Elva_calo126
SRR10951586	Oura_acut420
SRR10951587	Oura_acum418
SRR10951588	Ochn_wigh415
SRR10951589	Ochn_thom411
SRR10951590	Ochn_stol408
SRR10951591	Ochn_serr401
SRR10951592	Ochn_schw393
SRR10951593	Ochn_samb391
SRR10951594	Ochn_rovu389
SRR10951595	Ochn_rhiz387
SRR10951596	Camp_buko41
SRR10951597	Ochn_pygm383
SRR10951598	Ochn_pulc382
SRR10951599	Ochn_pube379
SRR10951600	Ochn_pret376
SRR10951601	Ochn_poly372
SRR10951602	Ochn_perv368
SRR10951603	Ochn_obtu360
SRR10951604	Ochn_nata356
SRR10951605	Ochn_serr351
SRR10951606	Ochn_moss346
SRR10951607	Brac_zang34
SRR10951608	Aden_muri4
SRR10951609	Aden_bica2
